# Pulmonary pressure load shapes right ventricular molecular remodelling in dilated cardiomyopathy

**DOI:** 10.64898/2026.08.28.747817

**Authors:** Gino Andrea Bonazza, Aleksandra Paterek, Aleksandra Bogucka, Weronika Ścibek-Rejmontowska, Andrea Laimbacher, Przemysław Leszek, Oliver Distler, Michał Mączewski, Przemysław Błyszczuk, Gabriela Kania

## Abstract

Right ventricular (RV) adaptation to pulmonary hypertension determines outcome in dilated cardiomyopathy (DCM), but the molecular mechanisms of the transition to decompensation remain unclear. We analysed RV tissue from explanted hearts of patients with end-stage DCM using single-nucleus RNA sequencing (n=21), mass spectrometry and Olink Reveal proteomics (both n=44), and integrated these molecular profiles with echocardiographic and right-heart catheterisation measures to identify molecular correlates of RV dysfunction. Mean pulmonary arterial pressure was the dominant correlate of RV transcriptional remodelling, particularly in cardiomyocytes, where higher pressure was associated with contractile remodelling, autophagy, vesicle trafficking and glucose metabolism. In contrast, RV decompensation was characterised by immune activation and reduced oxidative phosphorylation exclusively at the proteomic level. Integrative multi-omics factor analysis (MOFA) further identified fibrosis as the dominant molecular program shared across transcriptomic and proteomic layers. Together, these findings indicate molecular adaptation to pressure load and tissue fibrosis during progression towards RV failure.
