## Supplementary Data 1 for "Pulmonary pressure load shapes right ventricular molecular remodelling in dilated cardiomyopathy"

### Sheet: DCM_data
Sample	Collection_date	Batch_processing_snRNAseq	Batch_sequencing_snRNAseq	Age_years	Sex	Group	LVEF_percent	LVID_mm	LVEDD_mm	RVIT_mm	TAPSE_mm	RAA_cm2	RVS_cm.s	RVSP_mmHg	sPAP_mmHg	mPAP_mmHg	PCW_mmHg	PVR_WU	TPG_mmHg	CO_l.min	snRNAseq data	Olink data	MS data	Used in study
P17	2024-08-12			28	M	DCM	25		67	34	24	13.6	9	32	43	28	23	0.6	5	8.1	No	Yes	Yes	Yes
P19	2024-11-27			57	M	DCM	20		48	32	9	22	6								No	Yes	Yes	Yes
P25	2025-04-06			44	M	DCM	20		80	47	10	29	5	32	68	48	42	3.7	15	4.1	No	Yes	Yes	Yes
P29	2025-09-11			53	M	DCM	20		77	48	8	26.9	4	47	37	31	25	3.81	6	4.2	No	Yes	Yes	Yes
P3	2023-12-13	Batch6	Batch5_seq	19	M	DCM	10		76	39	13	25	7	35							Yes	Yes	Yes	Yes
P30	2025-10-27			50	M	DCM	20		71	60	11	33	7	34	40	34	30	0.83	4	4.8	No	Yes	Yes	Yes
P32	2025-11-21			53	M	DCM	15		72	53	15	29	9	50	45	29	22	1.4	7	4.7	No	Yes	Yes	Yes
P5	2024-01-11	Batch7	Batch6_seq	36	M	DCM	15	74	80	41	9	19	6	24	35	25	22	0.68	3	4.4	Yes	Yes	Yes	Yes
P8	2024-02-29	Batch6	Batch5_seq	37	M	DCM	10		98	45	13	30	6	28	37	26	20	1.5	6	4	Yes	Yes	Yes	Yes
PK105	2015-06-16			55	M	DCM	20	70	75	61	11				55	39	29	3.42	10	2.9	No	Yes	Yes	Yes
PK107	2015-06-18			53	M	DCM	20	51	67		7				44	30	28	0.54	2	3.7	No	Yes	Yes	Yes
PK111	2015-07-07			64	M	DCM	25	62	72	46	23				39	21	11	2	10	5	No	Yes	Yes	Yes
PK117	2015-09-10			53	M	DCM	14	87	93	39	16				48	34	28	2.08	6	2.9	No	Yes	Yes	Yes
PK139	2015-12-22			62	M	DCM	28	66	75	50	14				53	32	21	3.2	11	3.5	No	Yes	Yes	Yes
PK143	2016-01-14			57	M	DCM	12	68	71	36	15				54	37	28	2.94	9	3.1	No	Yes	Yes	Yes
PK153	2016-03-17	Batch7	Batch6_seq	28	M	DCM	18		72	28	24	12		37	41	27	23	1.27	4	3.1	Yes	Yes	Yes	Yes
PK163	2016-04-26			23	M	DCM	20		68	48	20				44	31	26	2.8	5		No	Yes	Yes	Yes
PK179	2016-08-16			40	M	DCM	15	60	65	36	16				33	22	16	1.15	6	5.2	No	Yes	Yes	Yes
PK211	2016-12-30			50	M	DCM	30	69	82	46	12				62	31	23	1.91	8		Low quality	Yes	Yes	Yes
PK213	2017-01-03	Batch6	Batch5_seq	49	M	DCM	10	86	92	54	9	26	9	61	48	33	20	4.8	13	2.7	Yes	Yes	Yes	Yes
PK221	2017-03-01				M	DCM	13	67	71	39	17				66	49	34	6.82	15	2.2	No	Yes	Yes	Yes
PK229	2017-03-31	Batch6	Batch5_seq	49	M	DCM	30	63	69	30	20	23	11	33	33	22	15	1.39	7	5	Yes	Yes	Yes	Yes
PK245	2017-06-21			58	M	DCM	18	60	73	30	19				71	55	45	4.85	8	2.1	No	Yes	Yes	Yes
PK259	2017-08-18			42	M	DCM	10	74	80	42	13				41	31	27	1.3		3.1	No	Yes	Yes	Yes
PK323	2018-09-08	Batch7	Batch6_seq	45	M	DCM	15	69	75	39	12	25	8	41	38	30	18	2.2	12	5.4	Yes	Yes	Yes	Yes
PK337	2018-12-28	Batch1	Batch1_seq	32	M	DCM	16	62	67	43	16	25	8	52	51	41	32	3.67	9	2.5	Yes	Yes	Yes	Yes
PK345	2019-01-26	Batch1	Batch1_seq	29	M	DCM	15	88	88	49	17		9	75	56	43	35	2.55	8	3.1	Yes	No	Yes	Yes
PK357	2019-05-09	Batch1	Batch1_seq	61	M	DCM	15	71	71	48	15	26.7	9	48	54	39	31	3.26	8	2.5	Yes	Yes	Yes	Yes
PK369	2019-07-12	Batch2	Batch2_seq	56	M	DCM	15	74	74	58	15	22		65	51	36	25	3.38	11	3.2	Yes	Yes	Yes	Yes
PK375	2019-09-12	Batch2	Batch2_seq	53	M	DCM	18	82	82	33	20	15	8		31	21	9	2.05	12	5.9	Yes	Yes	Yes	Yes
PK385	2019-10-08	Batch2	Batch2_seq	58	M	DCM	10	84	84	60	17		6	42	45	29	20	2.42	9	3.7	Yes	Yes	Yes	Yes
PK401	2020-01-30	Batch3	Batch3_seq	41	M	DCM	35	58	58	40	18		7		55	43		5.8		2.2	Yes	Yes	Yes	Yes
PK403	2020-02-12	Batch2	Batch3_seq	61	M	DCM	6	83	83	47	15		10	47	44	30	21	2.5	9	3.6	Yes	Yes	Yes	Yes
PK415	2020-05-08	Batch3	Batch3_seq	41	M	DCM	20	63	63	37	12										Yes	Yes	Yes	Yes
PK437	2020-09-11	Batch3	Batch4_seq	52	M	DCM	20	89	89	41	22	32	7	60	42	29	17	2.4	12	5	Yes	Yes	Yes	Yes
PK439	2021-01-24	Batch4	Batch4_seq	66	M	DCM	23	69	69	46	19	25		30	26	19	10	2.37	9	3.4	Yes	Yes	Yes	Yes
PK441	2021-02-01	Batch5	Batch4_seq	16	M	DCM	20	58	58	60	7										Yes	Yes	Yes	Yes
PK461	2022-08-21	Batch4	Batch4_seq	57	M	DCM	15	98	98	45	19	30.4	9	40	41	34	28	2.27	6	2.6	Yes	Yes	Yes	Yes
PK463	2022-09-03	Batch5	Batch4_seq	40	M	DCM	17	80	81	57	15	27.3	7	45	58	48	33	3.9	15	3.8	Yes	Yes	Yes	Yes
PK73	2014-06-04			48	M	DCM	25	56	65	44	13				43	29	20	2.02	9	4.5	No	Yes	Yes	Yes
PK77	2014-06-11			44	M	DCM	20	52	59	51	13				44	31	18	3.55	13	3.1	No	Yes	Yes	Yes
PK79	2014-07-02			67	F	DCM	20	48	57	60	5.5				25		8	4.32	8	1.85	No	Yes	Yes	Yes
PK87	2015-02-05			53	M	DCM	15	76	88	32	26				31	25	19	1.9	6	3.2	No	Yes	Yes	Yes
PK89	2015-03-06			23	M	DCM	16	85	92	46	17				58	39	33	1.95	6	3.6	No	Yes	Yes	Yes
PK93	2015-04-07			49	M	DCM	20	71	85	47	14				46	29	21	1.87	8	4.3	No	Yes	Yes	Yes
